# Ecological theory applied to environmental metabolomes reveals compositional divergence despite conserved molecular properties

**DOI:** 10.1101/2020.02.12.946459

**Authors:** Robert E. Danczak, Amy E. Goldman, Rosalie K. Chu, Jason G. Toyoda, Vanessa A. Garayburu-Caruso, Nikola Tolić, Emily B. Graham, Joseph W. Morad, Lupita Renteria, Jacqueline R. Wells, Skuyler P. Herzog, Adam S. Ward, James C. Stegen

## Abstract

Stream and river systems transport and process substantial amounts of dissolved organic matter (DOM) from terrestrial and aquatic sources to the ocean, with global biogeochemical implications. However, the underlying mechanisms affecting the spatiotemporal organization of DOM composition are under-investigated. To understand the principles governing DOM composition, we leverage the recently proposed synthesis of metacommunity ecology and metabolomics, termed ‘meta-metabolome ecology.’ Applying this novel approach to a freshwater ecosystem, we demonstrated that despite similar molecular properties across metabolomes, metabolite identity significantly diverged due to environmental filtering. We refer to this phenomenon as ‘thermodynamic redundancy,’ which is analogous to the ecological concept of functional redundancy. We suggest that under thermodynamic redundancy, divergent metabolomes can support equivalent biogeochemical function just as divergent ecological communities can support equivalent ecosystem function. As these analyses are performed in additional ecosystems, potentially generalizable principles, like thermodynamic redundancy, can be revealed and provide insight into DOM dynamics.
