## Supplemental File 1 for "Ecological theory applied to environmental metabolomes reveals compositional divergence despite conserved molecular properties"

Sample_ID	Date	Time	Approx_DO_in_WC	Water_Stage_ft	pH	90096_SpC_microsiemens_per_cm	00666_P_mg_per_L_as_P	00653_P_mg_per_L_as_PO4	00950_F_mg_per_L	00940_Cl_mg_per_L	00945_SO4_mg_per_L_as_SO4	71856_NO2_mg_per_L_as_NO2	71856_NO2_mg_per_L_as_N	71851_NO3_mg_per_L_as_NO3	71851_NO3_mg_per_L_as_N	00602_TN_mg_per_L_as_N	00930_Na_mg_per_L	00915_Ca_mg_per_L	00925_Mg_mg_per_L	00935_K_mg_per_L	52777_Fe_mg_per_L
PP48_000000	7/23/18	20:59	7.03	0.119	7.62	69.2	0.514	1.577	Below_Range	2.889	Below_Range	Below_Range	Below_Range	Below_Range	Below_Range	Below_Range	Check_Std_Out_of_Range	7.404	Check_Std_Out_of_Range	0.318	0.012
PP48_000001	7/23/18	23:50	7.1	0.118	7.81	62.1	0.018	0.055	Below_Range	2.634	Below_Range	Below_Range	Below_Range	Below_Range	Below_Range	Below_Range	Check_Std_Out_of_Range	6.782	Check_Std_Out_of_Range	0.292	0.051
PP48_000002	7/24/18	2:45	6.9	0.116	8.03	69.7	0.021	0.066	Below_Range	2.879	Below_Range	Below_Range	Below_Range	Below_Range	Below_Range	Below_Range	Check_Std_Out_of_Range	7.814	Check_Std_Out_of_Range	0.298	0.02
PP48_000003	7/24/18	5:44	6.78	0.115	7.62	65.4	0.029	0.089	0.098	2.666	Below_Range	0.061	0.018	Below_Range	Below_Range	Below_Range	Check_Std_Out_of_Range	7.144	1.442	0.244	0.032
PP48_000004	7/24/18	9:00	6.71	0.113	7.42	42.3	1.743	5.345	Below_Range	Below_Range	Below_Range	Below_Range	Below_Range	Below_Range	Below_Range	Below_Range	Check_Std_Out_of_Range	Below_Range	Check_Std_Out_of_Range	0.173	0.049
PP48_000005	7/24/18	11:45	7.84	0.109	8.02	66.4	0.02	0.062	Below_Range	2.846	Below_Range	Below_Range	Below_Range	Below_Range	Below_Range	Below_Range	3.646	7.07	Check_Std_Out_of_Range	0.312	0.008
PP48_000006	7/24/18	14:43	7.84	0.119	7.25	68.5	0.025	0.077	0.051	2.906	Below_Range	Below_Range	Below_Range	Below_Range	Below_Range	Below_Range	Check_Std_Out_of_Range	8.02	1.655	0.288	0.021
PP48_000007	7/24/18	17:44	7.45	0.116	8.11	62.8	0.04	0.123	0.076	Below_Range	Below_Range	Below_Range	Below_Range	0.165	0.037	0.443	Check_Std_Out_of_Range	4.944	Check_Std_Out_of_Range	0.549	0.005
PP48_000008	7/24/18	20:45	7.1	0.115	7.48	66.5	0.022	0.067	0.183	3.349	Below_Range	Below_Range	Below_Range	Below_Range	Below_Range	Below_Range	Check_Std_Out_of_Range	7.204	Check_Std_Out_of_Range	0.277	0.004
PP48_000009	7/24/18	23:40	6.74	0.115	7.15	71.8	Below_Range	Below_Range	0.052	2.898	Below_Range	Below_Range	Below_Range	Below_Range	Below_Range	Below_Range	Check_Std_Out_of_Range	Check_Std_Out_of_Range	1.55	0.268	0.039
PP48_000010	7/25/18	2:43	6.49	0.113	7.47	70.4	0.02	0.06	0.054	Below_Range	Below_Range	Below_Range	Below_Range	Below_Range	Below_Range	Below_Range	Check_Std_Out_of_Range	8.02	Check_Std_Out_of_Range	0.318	0.004
PP48_000011	7/25/18	5:43	6.33	0.112	7.76	70.6	0.016	0.05	Below_Range	2.749	Below_Range	Below_Range	Below_Range	Below_Range	Below_Range	Below_Range	Check_Std_Out_of_Range	7.969	Check_Std_Out_of_Range	0.298	0.006
PP48_000012	7/25/18	8:45	6.27	0.111	7.75	75.2	0.164	0.502	0.159	3.212	Below_Range	0.061	0.018	0.152	0.034	0.319	Check_Std_Out_of_Range	7.91	1.614	Check_Std_Out_of_Range	0.021
PP48_000013	7/25/18	11:37	6.29	0.107	7.64	70.3	Check_Std_Out_of_Range	Check_Std_Out_of_Range	0.061	2.8	Below_Range	Below_Range	Below_Range	Below_Range	Below_Range	0.115	Check_Std_Out_of_Range	Check_Std_Out_of_Range	Check_Std_Out_of_Range	0.328	Check_Std_Out_of_Range
PP48_000014	7/25/18	15:26	7.3	0.1	8.42	65.8	Check_Std_Out_of_Range	Check_Std_Out_of_Range	0.058	Below_Range	Below_Range	0.056	0.017	Below_Range	Below_Range	Below_Range	Check_Std_Out_of_Range	Check_Std_Out_of_Range	Check_Std_Out_of_Range	Check_Std_Out_of_Range	Check_Std_Out_of_Range
PP48_000015	7/25/18	17:58	7.15	0.106	7.99	70.3	0.03	0.092	0.054	2.794	Below_Range	Below_Range	Below_Range	Below_Range	Below_Range	Below_Range	Check_Std_Out_of_Range	7.62	1.692	Check_Std_Out_of_Range	0.031
PP48_000016	7/25/18	20:42	6.76	0.109	7.85	48.6	Check_Std_Out_of_Range	Check_Std_Out_of_Range	0.228	1.691	Below_Range	Below_Range	Below_Range	Below_Range	Below_Range	Below_Range	Check_Std_Out_of_Range	Check_Std_Out_of_Range	Check_Std_Out_of_Range	Check_Std_Out_of_Range	Check_Std_Out_of_Range
SW48_000000	7/23/18	20:59	7.03	0.119	7.5	71.8	0.024	0.072	Below_Range	2.937	Below_Range	Below_Range	Below_Range	Below_Range	Below_Range	Below_Range	Check_Std_Out_of_Range	7.771	1.537	0.264	Below_Range_Due_to_Dilution
SW48_000001	7/23/18	23:50	7.1	0.118	7.99	70.7	0.021	0.065	Below_Range	2.881	Below_Range	Below_Range	Below_Range	Below_Range	Below_Range	Below_Range	Check_Std_Out_of_Range	7.957	1.648	0.253	Below_Range_Due_to_Dilution
SW48_000002	7/24/18	2:45	6.9	0.116	8.16	28.7	Check_Std_Out_of_Range	Check_Std_Out_of_Range	Below_Range	Below_Range	Below_Range	Below_Range	Below_Range	Below_Range	Below_Range	Below_Range	1.534	Check_Std_Out_of_Range	Check_Std_Out_of_Range	Check_Std_Out_of_Range	Check_Std_Out_of_Range
SW48_000003	7/24/18	5:44	6.78	0.115	7.96	73	Check_Std_Out_of_Range	Check_Std_Out_of_Range	0.053	2.878	Below_Range	Below_Range	Below_Range	Below_Range	Below_Range	Below_Range	Check_Std_Out_of_Range	Check_Std_Out_of_Range	Check_Std_Out_of_Range	0.255	Check_Std_Out_of_Range
SW48_000004	7/24/18	9:00	6.71	0.113	7.16	71.2	0.023	0.07	0.054	2.782	Below_Range	Below_Range	Below_Range	Below_Range	Below_Range	Below_Range	Check_Std_Out_of_Range	Check_Std_Out_of_Range	1.623	0.266	Below_Range
SW48_000005	7/24/18	11:45	7.84	0.109	7.68	53.2	Check_Std_Out_of_Range	Check_Std_Out_of_Range	0.165	1.847	Below_Range	0.17	0.052	Below_Range	Below_Range	Not_Measured	Check_Std_Out_of_Range	Check_Std_Out_of_Range	Check_Std_Out_of_Range	0.206	Check_Std_Out_of_Range
SW48_000006	7/24/18	14:43	7.84	0.119	7.3	70.2	0.023	0.07	0.072	2.916	Below_Range	Below_Range	Below_Range	Below_Range	Below_Range	Below_Range	Check_Std_Out_of_Range	7.558	1.609	0.276	Below_Range_Due_to_Dilution
SW48_000007	7/24/18	17:44	7.45	0.116	7.86	71.8	0.023	0.071	0.192	3.049	Below_Range	0.086	0.026	Below_Range	Below_Range	Below_Range	Check_Std_Out_of_Range	7.531	Check_Std_Out_of_Range	0.304	0.005
SW48_000008	7/24/18	20:45	7.1	0.115	8.25	72.1	Check_Std_Out_of_Range	Check_Std_Out_of_Range	0.266	3.554	Below_Range	0.064	0.019	0.201	0.045	0.393	Check_Std_Out_of_Range	Check_Std_Out_of_Range	Check_Std_Out_of_Range	0.667	Check_Std_Out_of_Range
SW48_000009	7/24/18	23:40	6.74	0.115	7.49	70.3	Check_Std_Out_of_Range	Check_Std_Out_of_Range	0.068	2.934	Below_Range	Below_Range	Below_Range	Below_Range	Below_Range	Below_Range	Check_Std_Out_of_Range	Check_Std_Out_of_Range	Check_Std_Out_of_Range	0.266	Check_Std_Out_of_Range
SW48_000010	7/25/18	2:43	6.49	0.113	7.96	68.4	0.023	0.07	Below_Range	2.622	Below_Range	Below_Range	Below_Range	Below_Range	Below_Range	Below_Range	Check_Std_Out_of_Range	7.841	1.494	0.261	Below_Range
SW48_000011	7/25/18	5:43	6.33	0.112	8.16	35	0.02	0.062	0.07	Below_Range	Below_Range	Below_Range	Below_Range	Below_Range	Below_Range	Below_Range	Check_Std_Out_of_Range	5.213	0.666	0.133	0.004
SW48_000012	7/25/18	8:45	6.27	0.111	8.02	72.3	Check_Std_Out_of_Range	Check_Std_Out_of_Range	0.068	2.579	Below_Range	Below_Range	Below_Range	Below_Range	Below_Range	Below_Range	Check_Std_Out_of_Range	Check_Std_Out_of_Range	Check_Std_Out_of_Range	Check_Std_Out_of_Range	Check_Std_Out_of_Range
SW48_000013	7/25/18	11:37	6.29	0.107	7.86	61.3	0.02	0.061	0.088	2.321	Below_Range	Below_Range	Below_Range	Below_Range	Below_Range	Below_Range	Check_Std_Out_of_Range	7.087	Check_Std_Out_of_Range	0.264	Below_Range
SW48_000014	7/25/18	15:26	7.3	0.1	7.82	165	0.043	0.133	0.108	2.666	Below_Range	Below_Range	Below_Range	Below_Range	Below_Range	Below_Range	Check_Std_Out_of_Range	7.565	1.544	Check_Std_Out_of_Range	Below_Range_Due_to_Dilution
SW48_000015	7/25/18	17:58	7.15	0.106	8.19	67.2	0.027	0.083	0.061	2.797	Below_Range	Below_Range	Below_Range	Below_Range	Below_Range	Below_Range	Check_Std_Out_of_Range	7.97	1.644	0.266	Below_Range_Due_to_Dilution
SW48_000016	7/25/18	20:42	6.76	0.109	8.12	69.4	0.024	0.074	Below_Range	2.8	Below_Range	Below_Range	Below_Range	Below_Range	Below_Range	Below_Range	Check_Std_Out_of_Range	8.152	1.706	0.291	0.002
