## Supplemental File 2 for "Ecological theory applied to environmental metabolomes reveals compositional divergence despite conserved molecular properties"

Correlation	r.value	p.value
Bulk SO4_mg_per_L_as_SO4 Correlation	0.379010695187166	0.029616
SW48 SO4_mg_per_L_as_SO4 Correlation	0.622549019607843	0.007607
SW48 DO Correlation	0.544785686164998	0.023738
