## Supplemental File 3 for "Ecological theory applied to environmental metabolomes reveals compositional divergence despite conserved molecular properties"

### Sheet: Sheet 1 - Ind. Transformations
Correlation	r.value	p.value
Bulk #N/A-2 Correlation	-0.447527	0.009016
Bulk #N/A-3 Correlation	-0.40742	0.018606
Bulk #N/A-4 Correlation	0.387416	0.025912
Bulk #N/A-5 Correlation	0.543631	0.001076
Bulk acetylation_(_H)_C2H3O2 Correlation	0.458688	0.007258
Bulk acetylation_(_H2O)_C2H2O Correlation	-0.465575	0.006326
Bulk adenosine_(_H2O)_C10H11N5O3 Correlation	-0.374624	0.031715
Bulk Asparagine_C4H6N2O2 Correlation	0.395053	0.022885
Bulk Aspartic Acid Correlation	0.376003	0.031043
Bulk C_1H_2O1 Correlation	-0.535428	0.001323
Bulk C_1H_2O2 Correlation	-0.602273	0.000209
Bulk C_1H_4O2 Correlation	-0.713904	3e-06
Bulk C_1H1N_1S1 Correlation	0.503429	0.002822
Bulk C_1H1O2P1 Correlation	0.689505	9e-06
Bulk C_1H2O Correlation	-0.403743	0.019802
Bulk C_1H2O2 Correlation	-0.520388	0.001906
Bulk C_1H4O Correlation	-0.359291	0.040021
Bulk C_1O1 Correlation	-0.534425	0.001356
Bulk C_1O2 Correlation	-0.52607	0.001664
Bulk C_2H_2O2 Correlation	-0.635027	7.2e-05
Bulk C_4H1N2O1P1 Correlation	0.420512	0.014822
Bulk C_8H_9N1O1P2S1 Correlation	0.417447	0.015645
Bulk C1 Correlation	-0.480615	0.00464
Bulk C10H10N2 Correlation	0.535655	0.001316
Bulk C10H11N4O8P1 Correlation	0.371638	0.033212
Bulk C10H12O2 Correlation	0.464572	0.006455
Bulk C10H13N1O1 Correlation	0.427139	0.013168
Bulk C10H13N5 Correlation	0.364014	0.037295
Bulk C10H14N2O6 Correlation	-0.498329	0.003163
Bulk C10H14O3 Correlation	0.66611	2.3e-05
Bulk C10H15O2N1 Correlation	0.516711	0.002079
Bulk C10H15O6N1 Correlation	0.610628	0.000161
Bulk C10H16 Correlation	0.466912	0.006157
Bulk C10H16O8 Correlation	0.565508	0.000605
Bulk C10H17N3O6S1 Correlation	0.399304	0.021331
Bulk C10H18O1 Correlation	0.493316	0.003532
Bulk C10H18O4 Correlation	0.433155	0.011803
Bulk C10H6O1 Correlation	0.640374	6e-05
Bulk C10H7N1O1 Correlation	0.546123	0.00101
Bulk C10H7N1O3 Correlation	0.478275	0.004873
Bulk C10H8O1 Correlation	0.40742	0.018606
Bulk C10H8O3 Correlation	0.459559	0.007134
Bulk C10H9N1 Correlation	0.395053	0.022885
Bulk C11H10 Correlation	0.454545	0.007873
Bulk C11H10O4 Correlation	0.453543	0.008028
Bulk C11H12O3 Correlation	0.464572	0.006455
Bulk C11H12O6 Correlation	0.442513	0.009917
Bulk C11H13N1O8P1 Correlation	0.359291	0.040021
Bulk C11H13N5O2S1 Correlation	0.402801	0.020119
Bulk C11H14N2O7 Correlation	-0.358957	0.04022
Bulk C11H17N1O7 Correlation	0.643717	5.3e-05
Bulk C11H17N1O8 Correlation	0.465909	0.006283
Bulk C11H18N2O4 Correlation	-0.352273	0.044368
Bulk C11H18O9 Correlation	0.385361	0.026781
Bulk C11H6O1 Correlation	0.491644	0.003663
Bulk C11H8O3 Correlation	0.496324	0.003306
Bulk C11H8O4 Correlation	0.418449	0.015372
Bulk C11H9N1O3 Correlation	0.5625	0.000656
Bulk C12H10O12 Correlation	0.550468	0.000903
Bulk C12H12O10 Correlation	0.410762	0.017571
Bulk C12H16O12 Correlation	0.349776	0.046003
Bulk C12H16O2 Correlation	0.486297	0.004112
Bulk C12H16O4 Correlation	0.452206	0.00824
Bulk C12H17O3N1 Correlation	0.396056	0.02251
Bulk C12H20 Correlation	0.39639	0.022386
Bulk C12H20O10 Correlation	0.492477	0.003598
Bulk C12H20O3 Correlation	0.36631	0.036024
Bulk C12H20O5 Correlation	0.511029	0.002373
Bulk C12H20O8 Correlation	0.46758	0.006074
Bulk C12H20O9 Correlation	0.476604	0.005046
Bulk C12H21N1O9 Correlation	0.425122	0.013654
Bulk C12H22O1 Correlation	0.355949	0.042046
Bulk C12H24O2 Correlation	0.488971	0.003882
Bulk C13H14O2N4 Correlation	-0.441511	0.010106
Bulk C13H16O2P_2S_1 Correlation	0.454211	0.007924
Bulk C13H20O_1 Correlation	0.526738	0.001637
Bulk C14H15O5N1 Correlation	0.617981	0.000127
Bulk C14H20O2 Correlation	0.554144	0.00082
Bulk C14H23O10N1 Correlation	0.345395	0.048988
Bulk C14H26O1 Correlation	0.377674	0.030244
Bulk C14H26O2 Correlation	0.492647	0.003584
Bulk C15H12O7 Correlation	0.491979	0.003637
Bulk C15H16O7 Correlation	0.545455	0.001027
Bulk C15H17N1O8 Correlation	0.557533	0.00075
Bulk C15H18O3 Correlation	0.457553	0.007422
Bulk C15H22O1 Correlation	0.557487	0.000751
Bulk C15H22O2 Correlation	0.436497	0.011097
Bulk C15H24 Correlation	0.457888	0.007373
Bulk C15H24O3 Correlation	0.514372	0.002196
Bulk C15H26O1 Correlation	0.507687	0.002562
Bulk C15H8O6 Correlation	0.356283	0.04184
Bulk C16H10O7 Correlation	0.373997	0.032024
Bulk C16H12O5 Correlation	0.439171	0.010559
Bulk C16H20O3 Correlation	0.490976	0.003717
Bulk C16H24O2 Correlation	0.502005	0.002914
Bulk C16H28O8 Correlation	0.427809	0.013009
Bulk C17H18O5 Correlation	0.472594	0.005483
Bulk C17H22O9 Correlation	0.385361	0.026781
Bulk C18H14O7 Correlation	0.436163	0.011166
Bulk C18H24O1 Correlation	0.565828	0.000599
Bulk C18H24O11 Correlation	0.429503	0.012616
Bulk C18H30O7 Correlation	0.367057	0.035619
Bulk C19H26O1 Correlation	0.504982	0.002724
Bulk C19H38O_2 Correlation	0.351013	0.045187
Bulk C1H_1O_2l1 Correlation	-0.410428	0.017672
Bulk C1H_1O2 Correlation	0.485751	0.00416
Bulk C1H_2O2 Correlation	-0.600267	0.000222
Bulk C1H1l1 Correlation	0.373997	0.032024
Bulk C1H1N1O_1 Correlation	0.365307	0.036575
Bulk C1H1O2F1 Correlation	0.350033	0.045832
Bulk C1H2N2 Correlation	0.455214	0.007771
Bulk C1H2O_1N2 Correlation	0.365307	0.036575
Bulk C1H2O1 Correlation	-0.511364	0.002354
Bulk C1H2O2 Correlation	-0.507687	0.002562
Bulk C1H2O3 Correlation	-0.478275	0.004873
Bulk C1H3 Correlation	0.433368	0.011757
Bulk C1H3N1S1 Correlation	0.509075	0.002482
Bulk C1H4 Correlation	-0.493316	0.003532
Bulk C1H4N2O1 Correlation	0.354612	0.042879
Bulk C1H4O2 Correlation	-0.365307	0.036575
Bulk C1H4S1 Correlation	0.408422	0.01829
Bulk C1H5 Correlation	0.442134	0.009988
Bulk C1H5O_1N1S1e1 Correlation	0.583879	0.000361
Bulk C1H5O2P1 Correlation	0.40742	0.018606
Bulk C2 Correlation	-0.521056	0.001876
Bulk C20H18O2N2 Correlation	0.488693	0.003905
Bulk C20H30O3 Correlation	0.430111	0.012478
Bulk C20H36O1 Correlation	-0.649398	4.3e-05
Bulk C21H24N2O2 Correlation	0.347418	0.047591
Bulk C22H32O1 Correlation	0.385045	0.026916
Bulk C24H32O6 Correlation	0.455557	0.007719
Bulk C2H_2 Correlation	-0.699532	6e-06
Bulk C2H_2O_1 Correlation	-0.556484	0.000771
Bulk C2H_2O2 Correlation	-0.532754	0.001414
Bulk C2H2 Correlation	-0.628008	9.1e-05
Bulk C2H2O_1 Correlation	-0.617647	0.000128
Bulk C2H2O3 Correlation	-0.606618	0.000182
Bulk C2H2O4S1 Correlation	0.394658	0.023034
Bulk C2H3N1O_2 Correlation	0.587567	0.000324
Bulk C2H4O_1 Correlation	-0.486631	0.004083
Bulk C2H4O1 Correlation	-0.715575	3e-06
Bulk C2H4O2 Correlation	-0.544118	0.001063
Bulk C2H4O3 Correlation	-0.574866	0.000467
Bulk C2H4O3S2 Correlation	0.365287	0.036586
Bulk C2H5N Correlation	0.435829	0.011235
Bulk C2H6O_1 Correlation	-0.385027	0.026924
Bulk C2H6O1 Correlation	-0.457553	0.007422
Bulk C2O_1 Correlation	-0.573864	0.00048
Bulk C2O1 Correlation	-0.464238	0.006498
Bulk C2O2H6N2 Correlation	0.54746	0.000976
Bulk C2O3 Correlation	-0.354612	0.042879
Bulk C3H_1N1O_2 Correlation	0.377005	0.030561
Bulk C3H2 Correlation	-0.554813	0.000806
Bulk C3H2N2O_1 Correlation	0.481283	0.004575
Bulk C3H2O_2 Correlation	-0.509358	0.002466
Bulk C3H2O1 Correlation	-0.509693	0.002447
Bulk C3H2O2 Correlation	-0.577874	0.000429
Bulk C3H3N Correlation	0.497326	0.003234
Bulk C3H3N_1O4 Correlation	0.553142	0.000842
Bulk C3H3N1O2 Correlation	0.426471	0.013327
Bulk C3H3O2 Correlation	0.365464	0.036488
Bulk C3H4 Correlation	-0.562834	0.00065
Bulk C3H4N2O_1 Correlation	0.369987	0.034064
Bulk C3H4N2O3 Correlation	0.511029	0.002373
Bulk C3H4O_1 Correlation	-0.603944	0.000198
Bulk C3H4O_2 Correlation	-0.524064	0.001746
Bulk C3H4O1 Correlation	-0.515374	0.002145
Bulk C3H4O2 Correlation	-0.356618	0.041635
Bulk C3H4O3 Correlation	-0.483957	0.004323
Bulk C3H4O4 Correlation	-0.392045	0.02404
Bulk C3H6 Correlation	-0.440174	0.010363
Bulk C3H6N1O2 Correlation	0.510236	0.002416
Bulk C3H6O_1 Correlation	-0.39639	0.022386
Bulk C3H6O5S1 Correlation	0.346217	0.048416
Bulk C3H8 Correlation	-0.347594	0.047471
Bulk C3H8N1 Correlation	0.508508	0.002514
Bulk C3H8O1 Correlation	-0.447193	0.009074
Bulk C3H8O3 Correlation	0.362634	0.038076
Bulk C3H8O4 Correlation	0.616979	0.000131
Bulk C3O_1 Correlation	-0.616644	0.000133
Bulk C3O2 Correlation	-0.461898	0.00681
Bulk C3O3 Correlation	-0.466243	0.006241
Bulk C4H10O1N2S1 Correlation	0.349214	0.046377
Bulk C4H12N2O_1 Correlation	0.416444	0.015922
Bulk C4H12O_1 Correlation	0.488971	0.003882
Bulk C4H2O_1 Correlation	-0.399398	0.021297
Bulk C4H2O3 Correlation	-0.578877	0.000417
Bulk C4H4 Correlation	-0.36865	0.034766
Bulk C4H4O_1 Correlation	-0.344251	0.049792
Bulk C4H4O1 Correlation	-0.522059	0.001832
Bulk C4H5N1 Correlation	0.415775	0.016109
Bulk C4H5N1O_1 Correlation	0.514037	0.002213
Bulk C4H6 Correlation	-0.372995	0.032525
Bulk C4H6O_1 Correlation	-0.356283	0.04184
Bulk C4H6O3 Correlation	-0.35127	0.045019
Bulk C4H6O4 Correlation	-0.594586	0.000263
Bulk C4H7O3N1 Correlation	0.391043	0.024436
Bulk C4H8O1N2 Correlation	0.411801	0.017259
Bulk C4H8O2 Correlation	-0.357955	0.040822
Bulk C4H8O5 Correlation	0.395053	0.022885
Bulk C4H9O1N1 Correlation	0.400735	0.020828
Bulk C4H9O6P1 Correlation	0.518717	0.001983
Bulk C5H10O3N1P1 Correlation	-0.376337	0.030881
Bulk C5H12l1O1N2P1 Correlation	0.392479	0.023871
Bulk C5H13N1O2P1 Correlation	0.537433	0.001259
Bulk C5H13N1O3P1 Correlation	0.533757	0.001379
Bulk C5H1N1O3 Correlation	0.397059	0.022141
Bulk C5H2N5O_4P_1 Correlation	0.436032	0.011193
Bulk C5H2O3 Correlation	0.440842	0.010234
Bulk C5H3N1O1 Correlation	0.410428	0.017672
Bulk C5H3N5 Correlation	-0.346661	0.04811
Bulk C5H3O2N1 Correlation	0.425468	0.01357
Bulk C5H4 Correlation	-0.504345	0.002764
Bulk C5H4O4 Correlation	-0.422794	0.014234
Bulk C5H5N1 Correlation	0.589238	0.000309
Bulk C5H6 Correlation	-0.529078	0.001547
Bulk C5H6N2O2 Correlation	0.482955	0.004416
Bulk C5H6O2 Correlation	-0.413102	0.016875
Bulk C5H6O3 Correlation	-0.344251	0.049792
Bulk C5H7N_1 Correlation	0.356952	0.04143
Bulk C5H7N1O2 Correlation	0.538436	0.001227
Bulk C5H7N1O4 Correlation	0.548463	0.000951
Bulk C5H7O3 Correlation	0.378139	0.030024
Bulk C5H8N2O3 Correlation	0.378951	0.029644
Bulk C5H8N3O_2 Correlation	0.396574	0.022319
Bulk C5H8O_1 Correlation	-0.432152	0.012021
Bulk C5H8O1S1 Correlation	0.533422	0.001391
Bulk C5H9N1 Correlation	0.406417	0.018926
Bulk C5H9N1O2 Correlation	0.44385	0.00967
Bulk C5H9O7P1 Correlation	0.463943	0.006537
Bulk C6H10O4 Correlation	-0.427807	0.01301
Bulk C6H10O6 Correlation	0.47861	0.004839
Bulk C6H11N1O4 Correlation	0.379011	0.029616
Bulk C6H11O_1N1 Correlation	0.538102	0.001238
Bulk C6H11O5 Correlation	0.478589	0.004841
Bulk C6H14 Correlation	0.488302	0.003939
Bulk C6H14O_1 Correlation	0.411765	0.01727
Bulk C6H14O1 Correlation	0.389372	0.025107
Bulk C6H1N1O1 Correlation	0.531751	0.001449
Bulk C6H3N1 Correlation	0.463235	0.00663
Bulk C6H4O1N1 Correlation	0.391508	0.024252
Bulk C6H4O3 Correlation	0.460227	0.00704
Bulk C6H5N1 Correlation	0.356618	0.041635
Bulk C6H5N1O_1 Correlation	0.531751	0.001449
Bulk C6H5N1O1 Correlation	0.483289	0.004384
Bulk C6H5N2 Correlation	0.354566	0.042908
Bulk C6H5O1N4 Correlation	0.416494	0.015908
Bulk C6H6O2 Correlation	-0.480949	0.004607
Bulk C6H6O5 Correlation	-0.350936	0.045238
Bulk C6H6O8 Correlation	0.430816	0.012319
Bulk C6H7N1 Correlation	0.513369	0.002248
Bulk C6H7N2O1 Correlation	0.348446	0.046894
Bulk C6H7O1N1 Correlation	0.376337	0.030881
Bulk C6H8N1S1 Correlation	0.443255	0.009779
Bulk C6H8N3 Correlation	0.529062	0.001547
Bulk C6H8O Correlation	-0.395053	0.022885
Bulk C6H8O4 Correlation	-0.586898	0.000331
Bulk C6H9N1O3 Correlation	0.395722	0.022635
Bulk C6H9N1O4 Correlation	0.41143	0.01737
Bulk C7H10O5 Correlation	-0.382019	0.028244
Bulk C7H11O3N1 Correlation	0.409759	0.017876
Bulk C7H12O4 Correlation	0.410094	0.017774
Bulk C7H12O6 Correlation	0.432152	0.012021
Bulk C7H13N1O4 Correlation	0.427807	0.01301
Bulk C7H1N1O3 Correlation	0.409425	0.017979
Bulk C7H3N1O2 Correlation	0.470254	0.005752
Bulk C7H4O2 Correlation	0.394051	0.023265
Bulk C7H6O3 Correlation	-0.409759	0.017876
Bulk C7H7N1O2 Correlation	0.384693	0.027068
Bulk C7H7N5O1 Correlation	-0.519737	0.001936
Bulk C7H7O_1N1 Correlation	0.438837	0.010625
Bulk C7H9N1 Correlation	0.459559	0.007134
Bulk C7H9O3N3 Correlation	0.471312	0.005629
Bulk C8H10N2O2S1 Correlation	-0.350419	0.045578
Bulk C8H10O_2 Correlation	0.378008	0.030086
Bulk C8H11N1 Correlation	0.49365	0.003507
Bulk C8H11N1O6 Correlation	0.475267	0.005188
Bulk C8H12O8 Correlation	0.512366	0.002301
Bulk C8H13N1 Correlation	0.369318	0.034413
Bulk C8H13N1O4 Correlation	0.380682	0.028847
Bulk C8H13N2O9P1 Correlation	0.405468	0.019233
Bulk C8H14O1 Correlation	0.38135	0.028544
Bulk C8H15N1O2 Correlation	0.444184	0.009609
Bulk C8H15O6N1 Correlation	0.65508	3.5e-05
Bulk C8H16 Correlation	0.48262	0.004447
Bulk C8H4O3 Correlation	0.430481	0.012394
Bulk C8H5N1O_1 Correlation	0.541061	0.001149
Bulk C8H5O1N1 Correlation	0.47627	0.005081
Bulk C8H7l1 Correlation	-0.348596	0.046792
Bulk C8H7N1 Correlation	0.603944	0.000198
Bulk C8H7N1O1 Correlation	0.399064	0.021416
Bulk C8H7N1O2 Correlation	0.466243	0.006241
Bulk C8H9N1O_1 Correlation	0.346925	0.047928
Bulk C8H9N1O1 Correlation	0.471257	0.005636
Bulk C9H10 Correlation	0.391711	0.024172
Bulk C9H10O2 Correlation	0.442179	0.00998
Bulk C9H11N1O1 Correlation	0.472594	0.005483
Bulk C9H11N1O2 Correlation	0.52139	0.001861
Bulk C9H11N3O7P1 Correlation	0.40488	0.019425
Bulk C9H11O1N5 Correlation	-0.345347	0.049021
Bulk C9H13N1O2 Correlation	0.467246	0.006116
Bulk C9H15N1O5S1 Correlation	0.372624	0.032711
Bulk C9H15N2O5P1 Correlation	0.43044	0.012403
Bulk C9H15O8N4P1 Correlation	0.428696	0.012802
Bulk C9H16O3 Correlation	0.576872	0.000441
Bulk C9H5N1O3 Correlation	0.501337	0.002958
Bulk C9H6O1 Correlation	0.448529	0.008845
Bulk C9H6O3 Correlation	0.456551	0.00757
Bulk C9H7N1O3 Correlation	0.525735	0.001677
Bulk C9H8N1O4 Correlation	0.38907	0.02523
Bulk C9H8O2 Correlation	0.459225	0.007181
Bulk C9H9N1O3 Correlation	0.350936	0.045238
Bulk C9H9N1O4 Correlation	0.501337	0.002958
Bulk Carboxylation_CO2 Correlation	-0.518382	0.001999
Bulk CH Correlation	0.460934	0.006942
Bulk CH_2O3 Correlation	-0.523061	0.001789
Bulk CH_4O2 Correlation	-0.608957	0.000169
Bulk CH_4O3 Correlation	-0.479612	0.004738
Bulk CH2 Correlation	-0.493984	0.003481
Bulk CH4_O Correlation	-0.41611	0.016015
Bulk CO3 Correlation	-0.430816	0.012319
Bulk condensation/dehydration Correlation	-0.369318	0.034413
Bulk ethyl addition_(_H2O)_C2H4 Correlation	-0.412767	0.016973
Bulk Formic Acid_(_H2O)_CO Correlation	-0.577874	0.000429
Bulk glcnac_C8H13N1O5 Correlation	0.366644	0.035842
Bulk glucose_C6H12O6 Correlation	0.490976	0.003717
Bulk Glutamic Acid Correlation	-0.688168	1e-05
Bulk Glutamine_C5H8N2O2 Correlation	0.523905	0.001753
Bulk glyoxylate_(_H2O)_C2O2 Correlation	-0.491644	0.003663
Bulk guanine_(_H)_C5H4N5O Correlation	0.380013	0.029153
Bulk H_1S1O_1 Correlation	0.507832	0.002553
Bulk H_2C1O1 Correlation	-0.691511	8e-06
Bulk H_2O1 Correlation	-0.576203	0.000449
Bulk H_2O2 Correlation	-0.525401	0.001691
Bulk H_2O3 Correlation	-0.448864	0.008788
Bulk H_3N_3O3 Correlation	0.42246	0.014319
Bulk H_3O1 Correlation	0.366118	0.036129
Bulk H_4N3O_2 Correlation	0.406063	0.01904
Bulk H_4O1 Correlation	-0.503676	0.002806
Bulk H_4O2 Correlation	-0.549799	0.000919
Bulk H1 Correlation	0.521952	0.001837
Bulk H10 Correlation	0.440174	0.010363
Bulk H16 Correlation	0.540775	0.001157
Bulk H1O1N_1 Correlation	0.383356	0.027651
Bulk H1O2N_1 Correlation	0.407754	0.0185
Bulk H1O3 Correlation	0.44763	0.008999
Bulk H1O4P1 Correlation	0.379011	0.029616
Bulk H2 Correlation	-0.459559	0.007134
Bulk H2N1O_1 Correlation	0.451901	0.008288
Bulk H2O Correlation	-0.547794	0.000967
Bulk H2O2 Correlation	-0.364973	0.03676
Bulk H2O2S1 Correlation	0.656417	3.4e-05
Bulk H2O6P2 Correlation	0.414637	0.016432
Bulk H2S1 Correlation	0.403409	0.019914
Bulk H3C2 Correlation	0.494574	0.003436
Bulk H3N1O5P2 Correlation	0.344907	0.049329
Bulk H3O2 Correlation	0.586896	0.000331
Bulk H4O Correlation	-0.494318	0.003456
Bulk hydroxylation (-H) Correlation	-0.357286	0.041227
Bulk Isoleucine_C6H11NO Correlation	0.36865	0.034766
Bulk isoprene_addition_(_H)_C5H7 Correlation	0.441626	0.010084
Bulk ketol group (-H2O) Correlation	-0.69619	7e-06
Bulk malonyl_group_(_H2O)_C3H2O3 Correlation	-0.554144	0.00082
Bulk N1H_3 Correlation	0.348596	0.046792
Bulk neugc_C11H17N1O9 Correlation	0.445893	0.009302
Bulk O_2S2 Correlation	0.35066	0.045418
Bulk O1 Correlation	-0.511364	0.002354
Bulk O2 Correlation	-0.471925	0.005559
Bulk O2S1 Correlation	0.445856	0.009309
Bulk O3 Correlation	-0.436832	0.011029
Bulk O3P1 Correlation	0.551805	0.000872
Bulk O3S1 Correlation	0.543115	0.001091
Bulk O4 Correlation	-0.475602	0.005152
Bulk pentose_C5H8O4 Correlation	-0.459225	0.007181
Bulk S1 Correlation	0.382019	0.028244
Bulk secondary amine Correlation	-0.527741	0.001598
Bulk Serine_C3H5NO2 Correlation	0.358623	0.04042
Bulk thymine_(_H)_C5H5N2O2 Correlation	0.427617	0.013055
Bulk transamination (-O) Correlation	0.39789	0.021838
PP48 #N/A-5 Correlation	0.638235	0.007801
PP48 acetylation_(_H)_C2H3O2 Correlation	0.66224	0.00519
PP48 acetylation_(_H2O)_C2H2O Correlation	-0.535294	0.032616
PP48 adenosine_(_H2O)_C10H11N5O3 Correlation	-0.601913	0.013626
PP48 C_1H_2O1 Correlation	-0.555882	0.025362
PP48 C_1H_2O2 Correlation	-0.623529	0.009856
PP48 C_1H_4O2 Correlation	-0.676471	0.004008
PP48 C_1H1O2P1 Correlation	0.711765	0.001984
PP48 C_1H2O2 Correlation	-0.714706	0.001863
PP48 C_2H_2O2 Correlation	-0.520588	0.038691
PP48 C_4H1N2O1P1 Correlation	0.579627	0.018608
PP48 C1 Correlation	-0.532353	0.033769
PP48 C10H10N2 Correlation	0.504783	0.046131
PP48 C10H14N2O6 Correlation	-0.588235	0.01654
PP48 C10H14O3 Correlation	0.776471	0.000404
PP48 C10H6O1 Correlation	0.517647	0.040002
PP48 C11H12O3 Correlation	0.532353	0.033769
PP48 C11H17N1O7 Correlation	0.567647	0.021815
PP48 C12H24O2 Correlation	0.514706	0.041346
PP48 C13H14O2N4 Correlation	-0.658824	0.005511
PP48 C13H20O_1 Correlation	0.638235	0.007801
PP48 C14H10O2S2 Correlation	0.601619	0.013684
PP48 C14H15O5N1 Correlation	0.5	0.04858
PP48 C14H20O2 Correlation	0.505882	0.045582
PP48 C15H17N1O8 Correlation	0.558824	0.024437
PP48 C15H22O1 Correlation	0.532353	0.033769
PP48 C17H16O2 Correlation	-0.541176	0.0304
PP48 C17H22O9 Correlation	0.629412	0.008988
PP48 C18H30O7 Correlation	0.554575	0.025782
PP48 C1H_1O2 Correlation	0.572275	0.020529
PP48 C1H_2O2 Correlation	-0.520588	0.038691
PP48 C1H2N2O1 Correlation	0.623529	0.009856
PP48 C1H5O_1N1S1e1 Correlation	0.78518	0.000314
PP48 C1O6P2 Correlation	0.523846	0.037277
PP48 C20H18O2N2 Correlation	0.603052	0.013402
PP48 C20H32 Correlation	0.651492	0.006255
PP48 C20H36O1 Correlation	-0.597059	0.01461
PP48 C22H32O1 Correlation	0.597191	0.014582
PP48 C2H_2 Correlation	-0.582353	0.017933
PP48 C2H_2O_1 Correlation	-0.617647	0.010788
PP48 C2H_2O2 Correlation	-0.523529	0.037413
PP48 C2H2 Correlation	-0.591176	0.015876
PP48 C2H2O3 Correlation	-0.502941	0.047063
PP48 C2H3N1O_2 Correlation	0.608824	0.012315
PP48 C2H4O1 Correlation	-0.75	0.00082
PP48 C2H4O2 Correlation	-0.523529	0.037413
PP48 C2H4O3 Correlation	-0.670588	0.004467
PP48 C2H6O3 Correlation	0.541176	0.0304
PP48 C2H7O2N1S1 Correlation	-0.561765	0.023537
PP48 C2O_1 Correlation	-0.564706	0.022663
PP48 C2O2H6N2 Correlation	0.602941	0.013424
PP48 C3H2 Correlation	-0.552941	0.026314
PP48 C3H2O_2 Correlation	-0.535294	0.032616
PP48 C3H2O2 Correlation	-0.505882	0.045582
PP48 C3H3O1 Correlation	0.529412	0.034952
PP48 C3H3O2 Correlation	0.616786	0.01093
PP48 C3H4N2O3 Correlation	0.55	0.027294
PP48 C3H4O_2 Correlation	-0.635294	0.008182
PP48 C3H7 Correlation	0.558534	0.024527
PP48 C3H8N1 Correlation	0.610622	0.011991
PP48 C3O_1 Correlation	-0.538235	0.031493
PP48 C3O2 Correlation	-0.511765	0.042723
PP48 C4H2O_1 Correlation	-0.544118	0.029336
PP48 C4H2O3 Correlation	-0.723529	0.001534
PP48 C4H6O2 Correlation	0.508824	0.044135
PP48 C4H9O6P1 Correlation	0.541176	0.0304
PP48 C5H13N1O2P1 Correlation	0.697059	0.002691
PP48 C5H13N1O3P1 Correlation	0.714706	0.001863
PP48 C5H4 Correlation	-0.638235	0.007801
PP48 C5H4O1N4 Correlation	-0.500368	0.048388
PP48 C5H6 Correlation	-0.526471	0.036167
PP48 C6H11O5 Correlation	0.846664	3.5e-05
PP48 C6H12O7 Correlation	0.585294	0.017225
PP48 C6H14O1 Correlation	0.508824	0.044135
PP48 C6H6O2 Correlation	-0.620588	0.010314
PP48 C6H8O4 Correlation	-0.691176	0.003025
PP48 C7H12O3 Correlation	0.526471	0.036167
PP48 C7H7N5O1 Correlation	-0.719647	0.001673
PP48 C7H8N5O4P1 Correlation	0.504215	0.046417
PP48 C8H4O2 Correlation	0.555882	0.025362
PP48 C9H10O2 Correlation	0.532353	0.033769
PP48 C9H11O1N5 Correlation	-0.503718	0.046669
PP48 C9H12N2O11P2 Correlation	0.522156	0.038005
PP48 C9H5N1O3 Correlation	0.547059	0.028301
PP48 C9H7N1O3 Correlation	0.570588	0.020991
PP48 Carboxylation_CO2 Correlation	-0.547059	0.028301
PP48 CH Correlation	0.527422	0.03577
PP48 CHO2_CHO2 Correlation	0.541176	0.0304
PP48 CO3 Correlation	-0.535294	0.032616
PP48 Glutamic Acid Correlation	-0.6	0.014007
PP48 Glutamine_C5H8N2O2 Correlation	0.605882	0.01286
PP48 guanosine_(_H2O)_C10H11N5O4 Correlation	-0.573349	0.020239
PP48 H_2C1 Correlation	-0.555882	0.025362
PP48 H_2C1O1 Correlation	-0.655882	0.005801
PP48 H_2O1 Correlation	-0.594118	0.015232
PP48 H_2O2 Correlation	-0.520588	0.038691
PP48 H_3N_3O3 Correlation	0.5	0.04858
PP48 H_4N3O_2 Correlation	0.50884	0.044127
PP48 H_4O1 Correlation	-0.538235	0.031493
PP48 H1 Correlation	0.703459	0.002362
PP48 H1O1P1S_1 Correlation	0.505882	0.045582
PP48 H2N1 Correlation	0.500368	0.048388
PP48 H2O2S1 Correlation	0.655882	0.005801
PP48 H3C2 Correlation	0.656597	0.005729
PP48 H3O2 Correlation	0.693743	0.002875
PP48 H4O Correlation	-0.547059	0.028301
PP48 ketol group (-H2O) Correlation	-0.6	0.014007
PP48 O3S1 Correlation	0.573529	0.020191
PP48 O4 Correlation	-0.511765	0.042723
PP48 pyrophosphate Correlation	0.617327	0.010841
PP48 transamination (-O) Correlation	0.637233	0.007929
SW48 acetotacetate_(_H2O)_C4H4O2 Correlation	-0.52451	0.030654
SW48 Aspartic Acid Correlation	0.703431	0.001629
SW48 biotinyl_(_H)_C10H15N2O3S Correlation	0.570709	0.016733
SW48 biotinyl_(_H2O)_C10H14N2O2S Correlation	0.487541	0.047128
SW48 C_1H_2O2 Correlation	-0.583333	0.013971
SW48 C_1H_4O2 Correlation	-0.762255	0.000375
SW48 C_1H1N_1S1 Correlation	0.547913	0.02279
SW48 C_1H1O2P1 Correlation	0.659314	0.003989
SW48 C_1O1 Correlation	-0.556373	0.020371
SW48 C_2H_2O2 Correlation	-0.671569	0.003156
SW48 C_8H_9N1O1P2S1 Correlation	0.612745	0.008919
SW48 C10H10N2 Correlation	0.533171	0.027533
SW48 C10H11N4O8P1 Correlation	0.7527	0.000489
SW48 C10H11O_1N5 Correlation	0.535254	0.02682
SW48 C10H12 Correlation	0.502451	0.039833
SW48 C10H12O2 Correlation	0.490196	0.04576
SW48 C10H14N5O9P3S_1 Correlation	0.555736	0.020545
SW48 C10H14O3 Correlation	0.512255	0.035527
SW48 C10H15O2N1 Correlation	0.610294	0.009274
SW48 C10H15O6N1 Correlation	0.698529	0.001813
SW48 C10H16 Correlation	0.514706	0.034508
SW48 C10H16O8 Correlation	0.647059	0.004991
SW48 C10H6O1 Correlation	0.688725	0.002233
SW48 C10H7N1O1 Correlation	0.762255	0.000375
SW48 C10H7N1O3 Correlation	0.629902	0.006728
SW48 C10H8O1 Correlation	0.512255	0.035527
SW48 C10H8O3 Correlation	0.563725	0.018435
SW48 C11H10O4 Correlation	0.588235	0.013001
SW48 C11H13N1O8P1 Correlation	0.605392	0.010018
SW48 C11H13N5O2S1 Correlation	0.499444	0.04123
SW48 C11H17N1O7 Correlation	0.703431	0.001629
SW48 C11H6O1 Correlation	0.678922	0.002728
SW48 C11H6O3 Correlation	0.544118	0.023945
SW48 C11H8O3 Correlation	0.620098	0.00792
SW48 C11H8O4 Correlation	0.519608	0.032537
SW48 C11H9N1O3 Correlation	0.742647	0.000638
SW48 C12H10O12 Correlation	0.583333	0.013971
SW48 C12H16O2 Correlation	0.634804	0.006189
SW48 C12H17O3N1 Correlation	0.54902	0.022461
SW48 C12H20 Correlation	0.52451	0.030654
SW48 C12H20O10 Correlation	0.668307	0.003362
SW48 C12H20O5 Correlation	0.541667	0.024715
SW48 C12H22O6P2 Correlation	-0.529412	0.028856
SW48 C13H16O2P_2S_1 Correlation	0.522059	0.031585
SW48 C14H14O6 Correlation	0.625	0.007304
SW48 C14H15O5N1 Correlation	0.70098	0.001719
SW48 C14H22 Correlation	0.546569	0.023194
SW48 C14H23O10N1 Correlation	0.490098	0.04581
SW48 C14H26O1 Correlation	0.531863	0.027988
SW48 C14H26O2 Correlation	0.512255	0.035527
SW48 C14H8O2 Correlation	0.502451	0.039833
SW48 C15H12O7 Correlation	0.698529	0.001813
SW48 C15H16O7 Correlation	0.698529	0.001813
SW48 C15H17N1O8 Correlation	0.496628	0.042572
SW48 C15H18O3 Correlation	0.593137	0.012085
SW48 C15H22O1 Correlation	0.485294	0.048308
SW48 C15H24 Correlation	0.588235	0.013001
SW48 C15H24O3 Correlation	0.546569	0.023194
SW48 C15H26O1 Correlation	0.625	0.007304
SW48 C15H8O4 Correlation	0.620098	0.00792
SW48 C16H12O5 Correlation	0.531863	0.027988
SW48 C16H20O3 Correlation	0.519608	0.032537
SW48 C16H24O2 Correlation	0.495098	0.043314
SW48 C16H28O8 Correlation	0.657641	0.004115
SW48 C17H17N1O3 Correlation	0.504838	0.03875
SW48 C17H18O5 Correlation	0.607843	0.00964
SW48 C18H12O5 Correlation	0.551471	0.021747
SW48 C18H14N2O6 Correlation	0.516353	0.033836
SW48 C18H14O7 Correlation	0.625	0.007304
SW48 C18H22O1 Correlation	0.55466	0.020843
SW48 C18H24O1 Correlation	0.653527	0.00444
SW48 C18H24O11 Correlation	0.610668	0.009219
SW48 C19H26O1 Correlation	0.699764	0.001766
SW48 C19H38O_2 Correlation	0.514852	0.034448
SW48 C1H_1o1 Correlation	0.517157	0.033511
SW48 C1H_2N_1O5 Correlation	-0.487391	0.047205
SW48 C1H_2O2 Correlation	-0.558824	0.019709
SW48 C1H2O1 Correlation	-0.625	0.007304
SW48 C1H2O2 Correlation	-0.573529	0.016081
SW48 C1H2O3 Correlation	-0.654412	0.004368
SW48 C1H4N2O1 Correlation	0.526961	0.029744
SW48 C1H5O2P1 Correlation	0.571078	0.016646
SW48 C2 Correlation	-0.492647	0.044525
SW48 C20H30O3 Correlation	0.566726	0.017688
SW48 C20H36O1 Correlation	-0.625	0.007304
SW48 C2H_2 Correlation	-0.691176	0.002121
SW48 C2H_2O Correlation	-0.5	0.040969
SW48 C2H2 Correlation	-0.580882	0.014477
SW48 C2H2O_1 Correlation	-0.789216	0.000166
SW48 C2H2O3 Correlation	-0.710784	0.001382
SW48 C2H3N1O_2 Correlation	0.495098	0.043314
SW48 C2H4O_1 Correlation	-0.583333	0.013971
SW48 C2H4O1 Correlation	-0.571078	0.016646
SW48 C2H4O3S2 Correlation	0.528252	0.029274
SW48 C2H5N Correlation	0.598039	0.011221
SW48 C2H5O4P1 Correlation	0.519608	0.032537
SW48 C2H6O_1 Correlation	-0.502451	0.039833
SW48 C2H6O1 Correlation	-0.541667	0.024715
SW48 C2H6O3S2 Correlation	0.656746	0.004184
SW48 C2O_1 Correlation	-0.544118	0.023945
SW48 C2O1 Correlation	-0.54902	0.022461
SW48 C2O2H6N2 Correlation	0.507353	0.037633
SW48 C3H2 Correlation	-0.531863	0.027988
SW48 C3H2O_2 Correlation	-0.534314	0.02714
SW48 C3H2O1 Correlation	-0.502451	0.039833
SW48 C3H2O2 Correlation	-0.563725	0.018435
SW48 C3H3N_1O4 Correlation	0.573529	0.016081
SW48 C3H3O3N1 Correlation	0.615196	0.008576
SW48 C3H4 Correlation	-0.64951	0.004776
SW48 C3H4O_1 Correlation	-0.676471	0.002865
SW48 C3H4O1 Correlation	-0.5	0.040969
SW48 C3H4O3 Correlation	-0.5	0.040969
SW48 C3H6 Correlation	-0.541667	0.024715
SW48 C3H6N1O2 Correlation	0.658492	0.00405
SW48 C3H7O5P1 Correlation	0.482843	0.049622
SW48 C3H8N3O3P1 Correlation	0.690792	0.002138
SW48 C3H8O4 Correlation	0.686275	0.002349
SW48 C3O_1 Correlation	-0.647059	0.004991
SW48 C3O3 Correlation	-0.485294	0.048308
SW48 C4H12O_1 Correlation	0.602941	0.010407
SW48 C4H2 Correlation	-0.5	0.040969
SW48 C4H2O1N2 Correlation	0.602941	0.010407
SW48 C4H2O2 Correlation	-0.497549	0.042129
SW48 C4H3N1 Correlation	0.60049	0.010808
SW48 C4H4N2O1 Correlation	0.546569	0.023194
SW48 C4H4O1 Correlation	-0.598039	0.011221
SW48 C4H5N1O_1 Correlation	0.522059	0.031585
SW48 C4H6N1O_2P_1 Correlation	0.492647	0.044525
SW48 C4H6O4 Correlation	-0.632353	0.006454
SW48 C4H8O5 Correlation	0.546569	0.023194
SW48 C5H10O7P1 Correlation	0.632353	0.006454
SW48 C5H12l1O1N2P1 Correlation	0.589205	0.012816
SW48 C5H2N5O_4P_1 Correlation	0.526961	0.029744
SW48 C5H2O3 Correlation	0.571078	0.016646
SW48 C5H3N1 Correlation	0.634804	0.006189
SW48 C5H3O2N1 Correlation	0.563725	0.018435
SW48 C5H4O4 Correlation	-0.627451	0.007011
SW48 C5H5N1 Correlation	0.70098	0.001719
SW48 C5H5O3N1 Correlation	0.509804	0.036568
SW48 C5H6 Correlation	-0.529412	0.028856
SW48 C5H6N2O2 Correlation	0.541667	0.024715
SW48 C5H7N1O4 Correlation	0.617647	0.008242
SW48 C5H8N2O3 Correlation	0.540985	0.024932
SW48 C5H8N3O_2 Correlation	0.571748	0.01649
SW48 C5H8O_1 Correlation	-0.517157	0.033511
SW48 C5H8O1 Correlation	-0.590686	0.012536
SW48 C5H8O1S1 Correlation	0.808824	8.5e-05
SW48 C5H9N1O2 Correlation	0.598039	0.011221
SW48 C5H9O7P1 Correlation	0.749234	0.000537
SW48 C6H10O1 Correlation	-0.634804	0.006189
SW48 C6H10O4 Correlation	-0.492647	0.044525
SW48 C6H11O_1N1 Correlation	0.544118	0.023945
SW48 C6H14 Correlation	0.5	0.040969
SW48 C6H14O_1 Correlation	0.578431	0.014997
SW48 C6H1N1O1 Correlation	0.732843	0.000819
SW48 C6H3N1 Correlation	0.551471	0.021747
SW48 C6H3N1O2 Correlation	0.656863	0.004175
SW48 C6H4N2 Correlation	0.526095	0.030063
SW48 C6H4O3 Correlation	0.654412	0.004368
SW48 C6H5N1 Correlation	0.620098	0.00792
SW48 C6H5N1O_1 Correlation	0.546569	0.023194
SW48 C6H5N1O1 Correlation	0.536765	0.026312
SW48 C6H5O1N4 Correlation	0.579542	0.014759
SW48 C6H6N2O2 Correlation	0.595588	0.011647
SW48 C6H7N1 Correlation	0.688725	0.002233
SW48 C6H7N2O1 Correlation	0.490684	0.045512
SW48 C6H8N3 Correlation	0.659948	0.003942
SW48 C6H8O Correlation	-0.54902	0.022461
SW48 C6H9N1O3 Correlation	0.539216	0.025504
SW48 C7H10O4 Correlation	0.571078	0.016646
SW48 C7H10O5 Correlation	-0.762255	0.000375
SW48 C7H13N1O4 Correlation	0.566176	0.017823
SW48 C7H1N1O3 Correlation	0.651961	0.004568
SW48 C7H3N1O2 Correlation	0.522059	0.031585
SW48 C7H3N3O4 Correlation	0.693331	0.002027
SW48 C7H4l4O2 Correlation	0.596066	0.011563
SW48 C7H5l1 Correlation	0.612745	0.008919
SW48 C7H5N1O1 Correlation	0.482843	0.049622
SW48 C7H7O_1N1 Correlation	0.558824	0.019709
SW48 C7H9N1 Correlation	0.490196	0.04576
SW48 C7H9O3N3 Correlation	0.736506	0.000747
SW48 C8H10O_2 Correlation	0.522059	0.031585
SW48 C8H11N1 Correlation	0.64951	0.004776
SW48 C8H11N1O6 Correlation	0.588235	0.013001
SW48 C8H12O8 Correlation	0.617647	0.008242
SW48 C8H13N1 Correlation	0.57598	0.015532
SW48 C8H15N1O2 Correlation	0.512255	0.035527
SW48 C8H15O6N1 Correlation	0.762255	0.000375
SW48 C8H16 Correlation	0.541667	0.024715
SW48 C8H5N1O_1 Correlation	0.605437	0.010011
SW48 C8H5O1N1 Correlation	0.590686	0.012536
SW48 C8H7l1 Correlation	-0.666667	0.00347
SW48 C8H7N1 Correlation	0.710784	0.001382
SW48 C8H7N1O1 Correlation	0.482843	0.049622
SW48 C8H8O3 Correlation	-0.568627	0.017227
SW48 C8H9N1O_1 Correlation	0.656863	0.004175
SW48 C8H9N1O1 Correlation	0.568627	0.017227
SW48 C9H11N1O1 Correlation	0.544118	0.023945
SW48 C9H11N1O2 Correlation	0.5	0.040969
SW48 C9H14O1 Correlation	-0.556373	0.020371
SW48 C9H16O3 Correlation	0.642157	0.005446
SW48 C9H6O1 Correlation	0.568627	0.017227
SW48 C9H6O3 Correlation	0.482843	0.049622
SW48 C9H9N1O4 Correlation	0.698529	0.001813
SW48 Carboxylation_CO2 Correlation	-0.556373	0.020371
SW48 CH_2O3 Correlation	-0.531863	0.027988
SW48 CH_4O2 Correlation	-0.639706	0.005685
SW48 CH_4O3 Correlation	-0.517157	0.033511
SW48 CH2 Correlation	-0.519608	0.032537
SW48 CH4_O Correlation	-0.482843	0.049622
SW48 ethyl addition_(_H2O)_C2H4 Correlation	-0.487745	0.047021
SW48 Formic Acid_(_H2O)_CO Correlation	-0.651961	0.004568
SW48 glcnac_C8H13N1O5 Correlation	0.607843	0.00964
SW48 glucose_C6H12O6 Correlation	0.627451	0.007011
SW48 Glutamic Acid Correlation	-0.681373	0.002597
SW48 glyoxylate_(_H2O)_C2O2 Correlation	-0.64951	0.004776
SW48 H_1S1O_1 Correlation	0.54203	0.024599
SW48 H_2C1O1 Correlation	-0.693627	0.002014
SW48 H_2O1 Correlation	-0.485294	0.048308
SW48 H_2O2 Correlation	-0.502451	0.039833
SW48 H_3O1 Correlation	0.519087	0.032742
SW48 H_4O2 Correlation	-0.534314	0.02714
SW48 H10 Correlation	0.561275	0.019063
SW48 H16 Correlation	0.683824	0.00247
SW48 H1O4P1 Correlation	0.602941	0.010407
SW48 H2N1O_1 Correlation	0.612013	0.009024
SW48 H2O Correlation	-0.693627	0.002014
SW48 H2O2 Correlation	-0.583333	0.013971
SW48 H2O2S1 Correlation	0.659314	0.003989
SW48 H3N1O_3S1 Correlation	0.584475	0.01374
SW48 H5O1N_1 Correlation	0.598039	0.011221
SW48 Isoleucine_C6H11NO Correlation	0.522059	0.031585
SW48 ketol group (-H2O) Correlation	-0.703431	0.001629
SW48 malonyl_group_(_H2O)_C3H2O3 Correlation	-0.639706	0.005685
SW48 neugc_C11H17N1O9 Correlation	0.539546	0.025396
SW48 O1 Correlation	-0.522059	0.031585
SW48 O1H1 Correlation	0.55637	0.020371
SW48 O3 Correlation	-0.583333	0.013971
SW48 O3P1 Correlation	0.588235	0.013001
SW48 O3S1 Correlation	0.485294	0.048308
SW48 pentose_C5H8O4 Correlation	-0.588235	0.013001
SW48 secondary amine Correlation	-0.551471	0.021747
SW48 thymine_(_H)_C5H5N2O2 Correlation	0.560257	0.019329
SW48 Tyrosine_C9H9NO2 Correlation	0.526961	0.029744

### Sheet: Sheet 2 - Group Transform.
Correlation	r.value	p.value
Bulk CHO Correlation	-0.550468	0.000903
Bulk N Correlation	0.541778	0.001128
Bulk S Correlation	0.660428	2.9e-05
Bulk P Correlation	0.625668	9.9e-05
PP48 CHO Correlation	-0.447059	0.082537
PP48 N Correlation	0.444118	0.084823
PP48 S Correlation	0.570588	0.020991
PP48 P Correlation	0.494118	0.051723
SW48 CHO Correlation	-0.57598	0.015532
SW48 N Correlation	0.590686	0.012536
SW48 S Correlation	0.686275	0.002349
SW48 P Correlation	0.691176	0.00212
